# An international scholastic network to generate LexA enhancer-trap lines for *Drosophila*

**DOI:** 10.1101/2022.11.24.517565

**Authors:** Ella S. Kim, Arjun Rajan, Kathleen Chang, Clara Gulick, Eva English, Sanath Govindarajan, Bianca Rodriguez, Orion Bloomfield, Stella Nakada, Charlotte Beard, Sarah O’Connor, Sophia Mastroianni, Emma Downey, Matthew Feigenbaum, Caitlin Tolentino, Abigail Pace, Marina Khan, Soyoun Moon, Jordan DiPrima, Amber Syed, Flora Lin, Yasmina Abukhadra, Isabella Bacon, John Beckerle, Sophia Cho, Nana Esi Donkor, Lucy Garberg, Ava Harrington, Mai Hoang, Nosa Lawani, Ayush Noori, Euwie Park, Ella Parsons, Philip Oravitan, Matthew Chen, Cristian Molina, Caleb Richmond, Adith Reddi, Jason Huang, Cooper Shugrue, Rose Coviello, Selma Unver, Matthew Indelicarto, Emir Islamovic, Rosemary McIlroy, Alana Yang, Mahdi Hamad, Elizabeth Griffin, Zara Ahmed, Asha Alla, Patricia Fitzgerald, Audrey Choi, Tanya Das, Yuchen Cheng, Joshua Yu, Tabor Roderiques, Ethan Lee, Longchao Liu, Jaekeb Harper, Jason Wang, Chris Suhr, Max Tan, Jacqueline Luque, A. Russell Tam, Emma Chen, Max Triff, Lyric Zimmermann, Eric Zhang, Jackie Wood, Kaitlin Clark, Nat Kpodonu, Antar Dey, Alexander Ecker, Maximilian Chuang, Ramón Kodi, Suzuki López, Harry Sun, Zijing Wei, Henry Stone, Anish Mudide, Chia Yu Joy Chi, Aiden Silvestri, Petra Orloff, Neha Nedumaran, Aletheia Zou, Leyla Ünver, Oscair Page, Minseo Kim, Terence Yan Tao Chan, Akili Tulloch, Andrea Hernandez, Aruli Pillai, Caitlyn Chen, Neil Chowdhury, Lina Huang, Anish Mudide, Garrett Paik, Alexandra Wingate, Lily Quinn, Chris Conybere, Luca Laiza Baumgardt, Rollo Buckley, Zara Kolberg, Ruth Pattison, Ashlyn Ahmad Shazli, Pia Ganske, Luca Sfragara, Annina Strub, Barney Collier, Hari Tamana, Dylan Ravindran, James Howden, Madeleine Stewart, Sakura Shimizu, Julia Braniff, Melanie Fong, Lucy Gutman, Danny Irvine, Sahil Malholtra, Jillian Medina, John Park, Alicia Yin, Harrison Abromavage, Breanna Barrett, Jacqueline Chen, Rachelle Cho, Mac Dilatush, Gabriel Gaw, Caitlin Gu, Jupiter Huang, Houston Kilby, Ethan Markel, Katie McClure, William Phillips, Benjamin Polaski, Amelia Roselli, Soleil Saint-Cyr, Ellie Shin, Kylan Tatum, Tai Tumpunyawat, Lucia Wetherill, Sara Ptaszynska, Maddie Zeleznik, Alexander Pesendorfer, Anna Nolan, Jeffrey Tao, Divya Sammeta, Laney Nicholson, Giao Vu Dinh, Merrin Foltz, An Vo, Maggie Ross, Andrew Tokarski, Samika Hariharan, Elaine Wang, Martha Baziuk, Ashley Tay, Yuk Hung Maximus Wong, Jax Floyd, Aileen Cui, Kieran Pierre, Nikita Coppisetti, Matthew Kutam, Dhruv Khurjekar, Anthony Gadzi, Ben Gubbay, Sophia Pedretti, Sofiya Belovich, Tiffany Yeung, Mercy Fey, Layla Shaffer, Arthur Li, Giancarlo Beritela, Kyle Huyghue, Greg Foster, Garrett Durso-Finley, Quinn Thierfelder, Holly Kiernan, Andrew Lenkowsky, Tesia Thomas, Nicole Cheng, Olivia Chao, Peter L’Etoile-Goga, Alexa King, Paris McKinley, Nicole Read, David Milberg, Leila Lin, Melinda Wong, Io Gilman, Samantha Brown, Lila Chen, Jordyn Kosai, Mark Verbinsky, Alice Belshaw-Hood, Honon Lee, Cathy Zhou, Maya Lobo, Asia Tse, Kyle Tran, Kira Lewis, Pratmesh Sonawane, Jonathan Ngo, Sophia Zuzga, Lillian Chow, Vianne Huynh, Wenyi Yang, Samantha Lim, Brandon Stites, Shannon Chang, Raenalyn Cruz-Balleza, Michaela Pelta, Stella Kujawski, Christopher Yuan, Benjamin Martinez, Reena Nuygen, Lucy Norris, Noah Nijensohn, Naomi Altman, Elise Maajid, Olivia Burkhardt, Jullian Chanda, Catherine Doscher, Alex Gopal, Aaron Good, Jonah Good, Nate Herrera, Lucas Lanting, Sophia Liem, Anila Marks, Emma McLaughlin, Audrey Lee, Collin Mohr, Emma Patton, Naima Pyarali, Claire Oczon, Daniel Richards, Nathan Good, Spencer Goss, Adeeb Khan, Reagan Madonia, Vivian Mitchell, Natasha Sun, Tarik Vranka, Diogo Garcia, Frida Arroyo, Eric Morales, Steven Camey, Giovanni Cano, Angelica Bernabe, Jennifer Arroyo, Yadira Lopez, Emily Gonzalez, Bryan Zumba, Josue Garcia, Esmeralda Vargas, Allen Trinidad, Noel Candelaria, Vanessa Valdez, Faith Campuzano, Emily Pereznegron, Jenifer Medrano, Jonathan Gutierrez, Evelyn Gutierrez, Ericka Taboada Abrego, Dayanara Gutierrez, Angelica Barnes, Eleanor Arms, Leo Mitchell, Ciara Balanzá, Jake Bradford, Harrison Detroy, Devin Ferguson, Ethel Guillermo, Anusha Manapragada, Daniella Nanula, Brigitte Serna, Khushi Singh, Emily Sramaty, Brian Wells, Matthew Wiggins, Melissa Dowling, Geraldine Schmadeke, Samantha Cafferky, Stephanie Good, Meg Reese, Miranda Fleig, Alex Gannett, Cory Cain, Melody Lee, Paul Oberto, Jennifer Rinehart, Elaine Pan, Sallie Anne Mathis, Jessica Joiner, Leslie Barr, Cory J. Evans, Alberto Baena-Lopez, Andrea Beatty, Jeanette Collette, Robert Smullen, Jeanne Suttie, Anne E. Rankin, Townley Chisholm, Cheryl Rotondo, Gareth Lewis, Victoria Turner, Lloyd Stark, Elizabeth Fox, Anjana Amirapu, Sangbin Park, Nicole Lantz, Lutz Kockel

## Abstract

Conditional gene regulation in *Drosophila* through binary expression systems like the *LexA-LexAop* system provides a superb tool for investigating gene and tissue function. To increase the availability of defined LexA enhancer trap insertions, we present molecular, genetic and tissue expression studies of 301 novel Stan-X LexA enhancer traps derived from mobilization of the index SX4 line. This includes insertions into distinct loci on the X, II and III chromosomes that were not previously associated with enhancer traps or targeted LexA constructs, an insertion into *ptc*, and eleven insertions into natural transposons. A subset of enhancer traps was expressed in CNS neurons known to produce and secrete insulin, an essential regulator of growth, development and metabolism. Fly lines described here were generated and characterized through studies by students and teachers in an international network of genetics classes at public, independent high schools, and universities serving a diversity of students, including those underrepresented in science. Thus, a unique partnership between secondary schools and university-based programs has produced and characterized novel resources in *Drosophila*, establishing instructional paradigms devoted to unscripted experimental science.
