## Supplemental Table 2 for "An international scholastic network to generate LexA enhancer-trap lines for *Drosophila*"

### Sheet: Split Read Sequence Table
FASTQ File Name	Insertion Line Name	Natural TE	Match End	Sequence
1_R2_001.fastq	SX4Aq839	1360#DNA/P	Downstream	AATCGTGTGCCAAAAAATCGTATGGCGTTACGCATCTTGTTATTCTAGGGTCTTTGCTCACACACTCGCACTTCGATTTTTCGCAAAGGTCGATTGAGAGGTGCGGTGAGGGGGAAAACTCACCAATGTTCTCCTCGGGCAAATACAAGG
1_R2_001.fastq	SX4Aq839	1360#DNA/P	Downstream	ATCGTGTGCCAAAAAATCGTATGGCGTTACGCATCTTGTTATTCTAGGGTCTTTGCTCACACACTCGCACTTCGATTTTTCGCAAAGGTCGATTGAGAGGTGCGGTGAGGGGTAAATCTCACCATTGTTCTCCTCGGGCAAATACAAGGC
1_R2_001.fastq	SX4Aq839	1360#DNA/P	Downstream	AGAGCCACGGCCAAAAAATCGTGTGCCAAAAAATCGTATGGCGTTACGCATCTTGTTATTCTAGGGTCTTTGCTCACACACTCGCACTTCGATTTTTCGCAAAGGTCGATTGAGAGGTGCGGTGAGGGGGAAAACTCACCAATGTTCTCC
2_R1_001.fastq	SX4Aq839	1360#DNA/P	Downstream	AAAAAATCGTGTGCCAAAAAATCGTATGGCGTTACGCATCTTGTTATTCTAGGGTCTTTGCTCACACACTCGCACTTCGATTTTTCGCAAAGGTCGATTGAGAGGTGCGGTGAGGGGGAAAACTCACCAATGTTCTCCTCGGGCAAATAC
2_R1_001.fastq	SX4Aq839	1360#DNA/P	Downstream	AAAAAATCGTGTGCCAAAAAATCGTATGGCGTTACGCATCTTGTTATTCTAGGGTCTTTGCTCACACACTCGCACTTCGATTTTTCGCAAAGGTCGATTGAGAGGTGCGGTGAGGGGGAAAACTCACCAATGTTCTCCTCGGGCAAATAC
2_R1_001.fastq	SX4Aq839	1360#DNA/P	Downstream	AAAAAATCGTGTGCCAAAAAATCGTATGGCGTTACGCATCTTGTTATTCTAGGGTCTTTGCTCACACACTCGCACTTCGATTTTTCGCAAAGGTCGATTGAGAGGTGCGGTGAGGGGGAAAACTCACCAATGTTCTCCTCGGGCAAATAC
2_R1_001.fastq	SX4Aq839	1360#DNA/P	Downstream	AAAAAATCGTGTGCCAAAAAATCGTATGGCGTTACGCATCTTGTTATTCTAGGGTCTTTGCTCACACACTCGCACTTCGATTTTTCGCAAAGGTCGATTGAGAGGTGCGGTGAGGGGGAAAACTCACCAATGTTCTCCTCGGGCAAATAC
2_R1_001.fastq	SX4Aq839	1360#DNA/P	Downstream	CCAAAAAATCGTATGGCGTTACGCATCTTGTTATTCTAGGGTCTTTGCTCACACACTCGCACTTCGATTTTTCGCAAAGGTCGATTGAGAGGTGCGGTGAGGGGGAAAACTCACCAATGTTCTCCTCGGGCAAATACAAGGCGGTAGTCA
2_R2_001.fastq	SX4Aq839	1360#DNA/P	Downstream	AAAAAATCGTGTGCCAAAAAATCGTATGGCGTTACGCATCTTGTTATTCTAGGGTCTTTGCTCACACACTCGCACTTCGATTTTTCGCAAAGGTCGATTGAGAGGTGCGGTGGGGGGGAAAACTCACCAATGTTCTCCTCGGGCAAATAC
2_R2_001.fastq	SX4Aq839	1360#DNA/P	Downstream	ATCGTGTGCCAAAAAATCGTATGGCGTTACGCATCTTGTTATTCTAGGGTCTTTGCTCACACACTCGCACTTCGATTTTTCGCAAAGGTCGATTGAGAGGTGCGGTGAGGGGGAAAACTCACCAATGTTCTCCTCGGGCAAATACAAGGC
7_R1_001.fastq	SX4Aq839	1360#DNA/P	Downstream	TCGTATGGCGTTACGCATCTTGTTATTCTAGGGTCTTTGCTCACACACTCGCACTTCGATTTTTCGCAAAGGTCGATTGAGAGGTGCGGTGAGGGGGAAAACTCACCAATGTTCTCCTCGGGCAAATACAAGGCGGTAGTCATTTTGAGG
7_R1_001.fastq	SX4Aq839	1360#DNA/P	Downstream	ATCGTGTGCCAAAAAATCGTATGGCGTTACGCATCTTGTTATTCTAGGGTCTTTGCTCACACACTCGCACTTCGATTTTTCGCAAAGGTCGATTGAGAGGTGCGGTGAGGGGGAAAACTCACCAATGTTCTCCTCGGGCAAATACAAGGC
7_R1_001.fastq	SX4Aq839	1360#DNA/P	Downstream	GCCAAAAAATCGTGTGCCAAAAAATCGTATGGCGTTACGCATCTTGTTATTCTAGGGTCTTTGCTCACACACTCGCACTTCGATTTTTCGCAAAGGTCGATTGAGAGGTGCGGTGAGGGGGAAAACTCACCAATGTTCTCCTCGGGCAAA
7_R1_001.fastq	SX4Aq839	1360#DNA/P	Downstream	AATCGTGTGCCAAAAAATCGTATGGCGTCACGCATCTTGATATACTAGAGTCTTTGCTCACACACTCGCACTTCGATTTTTCGCAAAGGTCGATTGAGAGGTGCGGTGAGGGGGAAAACTCACCAATGTTCTCCTCGGGCAAATACAAGG
7_R1_001.fastq	SX4Aq839	1360#DNA/P	Downstream	AGAGCCACGGCCAAAAAATCGTGTGCCAAAAAATCGTATGGCGTTACGCATCTTGTTATTCTAGGGTCTTTGCTCACACACTCGCACTTCGATTTTTCGCAAAGGTCGATTGAGAGGTGCGGTGAGGGGGAAAACTCACCAATGTTCTCC
7_R2_001.fastq	SX4Aq839	1360#DNA/P	Downstream	ATCGTGTGCCAAAAAATCGTATGGCGTTACGCATCTTGTTATTCTAGGGTCTTTGCTCACACACTCGCACTTCGATTTTTCGCAAAGGTCGATTGAGAGGTGCGGTGAGGGGGAAAACTCACCAATGTTCTCCTCGGGCAAATACAAGGC
7_R2_001.fastq	SX4Aq839	1360#DNA/P	Downstream	ATCGTGTGCCAAAACATCGTATGGCGTTACGCATCTTGTTATTCTAGGGTCTTTGCTCACACACTCGCACTTCGATTTTTCGCAAAGGTCGATTGAGAGGTGCGGTGAGGGGGAAAACTCACCAATGTTCTCCTCGGGCAAATACAAGGN
7_R2_001.fastq	SX4Aq839	1360#DNA/P	Downstream	ATCGTGTGCCAAAAAATCGTATGGCGTTACGCATCTTGTTATTCTAGGGTCTTTGCTCACACACTCGCACTTCGATTTTTCGCAAAGGTCGATTGAGAGGTGCGGTGAGGGGGAAAACTCACCAATGTTCTCCTCGGGCAAATACAAGGC
7_R2_001.fastq	SX4Aq839	1360#DNA/P	Downstream	AGAGCCACGGCCAAAAAATCGTGTGCCAAAAAATCGTATGGCGTTACGCATCTTGTTATTCTAGGGTCTTTGCTCACACACTCGCACTTCGATTTTTCGCAAAGGTCGATTGAGAGGTGCGGTGAGGGGGAAAACTCACCAATGTTCTCC
7_R2_001.fastq	SX4Aq839	1360#DNA/P	Downstream	ATCGTGTGCCAAAAAATCGTATGGCGTTACGCATCTTGTTATTCTAGGGTCTTTGCTCACACACTCGCACTTCGATTTTTCGCAAAGGTCGATTGAGAGGTGCGGTGAGGGGGAAAACTCACCAATGTTCTCCTCGGGCAAATACAAGGC
7_R2_001.fastq	SX4Aq839	1360#DNA/P	Downstream	AGCCACGGCCAAAAAATCGTGTGCCAAAAAATCGTATGGCGTTACGCATCTTGTTATTCTAGGGTCTTTGCTCACACACTCGCACTTCGATTTTTCGCAAAGGTCGATTGAGAGGTGCGGTGAGGGGGAAAACTCACCAATGTTCTCCTC
8_R1_001.fastq	SX4Aq839	1360#DNA/P	Downstream	GAGCCACGGCCAAAAAATCGTGTGCCAAAAAATCGTATGGCGTTACGCATCTTGTTATTCTAGGGTCTTTGCTCACACACTCGCACTTCGATTTTTCGCAAAGGTCGATTGAGAGGTGCGGTGAGGGGGAAAACTCACCAATGTTCTCCT
8_R1_001.fastq	SX4Aq839	1360#DNA/P	Downstream	GAGCCACGGCCAAAAAATCGTGTGCCAAAAAATCGTGTGGCGTTACGCATCTTGTTATTCTAGGGTCTTTGCTCACACACTCGCACTTCGATTTTTCGCAAAGGTCGATTGAGAGGTGCGGTGAGGGGGAAAACTCACCAATGTTCTCCT
8_R1_001.fastq	SX4Aq839	1360#DNA/P	Downstream	ATCGTGTGCCAAAAAATCGTATGGCGTTACGCATCTTGTTATTCTAGGGTCTTTGCTCACACACTCGCACTTCGATTTTTCGCAAAGGTCGATTGAGAGGTGCGGTGAGGGGGAAAACTCACCAATGTTCTCCTCGGGCAAATACAAGGC
8_R1_001.fastq	SX4Aq839	1360#DNA/P	Downstream	GAGCCACGGCCAAAAAATCGTGTGCCAAAAAATCGTATGGCGTTACGCATCTTGTTATTCTAGGGTCTTTGCTCACACACTCGCACTTCGATTTTTCGCAAAGGTCGATTGAGAGGTGCGGTGAGGGGGAAAACTCACCAATGTTCTCCT
8_R1_001.fastq	SX4Aq839	1360#DNA/P	Downstream	TGCCAAAAAATCGTATGGCGTTACGCATCTTGTTATTCTAGGGTCTTTGCTCACACACTCGCACTTCGATTTTTCGCAAAGGTCGATTGAGAGGTGCGGTGAGGGGGAAAACTCACCAATGTTCTCCTCGGGCAAATACAAGGCGGTAGT
8_R1_001.fastq	SX4Aq839	1360#DNA/P	Downstream	TGCCAAAAAATCGTATGGCGTTACGCATCTTGTTATTCTAGGGTCTTTGCTCACACACTCGCACTTCGATTTTTCGCAAAGGTCGATTGAGAGGTGCGGTGAGGGGGAAAACTCACCAATGTTCTCCTCGGGCAAATACAAGGCGGTAGT
8_R1_001.fastq	SX4Aq839	1360#DNA/P	Downstream	AAAAAATCGTGTGCCAAAAAATCGTATGGCGTTACGCATCTTGTTATTCTAGGGTCTTTGCTCACACACTCGCACTTCGATTTTTCGCAAAGGTCGATTGAGAGGTGCGGTGAGGGGGAAAACTCACCAATGTTCTCCTCGGGCAAATAC
8_R2_001.fastq	SX4Aq839	1360#DNA/P	Downstream	ATCGTGTGCCAAAAAATCGTATGGCGTTACGCATCTTGTTATTCTAGGGTCTTTGCTCACACACTCGCACTTCGATTTTTCGCAAAGGTCGATTGAGAGGTGCGGTGAGGGGGAAAACTCACCAATGTTCTCCTCGGGCAAATACAAGGC
8_R2_001.fastq	SX4Aq839	1360#DNA/P	Downstream	ATCGTATGGCGTTACGCATCTTGTTATTCTAGGGTCTTTGCTCACACACTCGCACTTCGATTTTTCGCAAAGGTCGATTGAGAGGTGCGGTGAGGGGGAAAACTCACCAATGTTCTCCTCGGGCAAATACAAGGCGGTAGTCATTTTGAG
8_R2_001.fastq	SX4Aq839	1360#DNA/P	Downstream	ATCGTATGGCGTTACGCATCTTGTTATTCTAGGGTCTTTGCTCACCCACTCGCACTTCGATTTTTCGCAAAGGTCGATTGAGAGGTGCGGTGAGGGGGAAGACTCACCAATGTTCTCCTCGGGCAAATACAAGGCGGTAGTCATTTTGAG
8_R2_001.fastq	SX4Aq839	1360#DNA/P	Downstream	CCAAAAAATCGTATGGCGTTACGCATCTTGTTATTCTAGGGTCTTTGCTCACACACTCGCACTTCGATTTTTCGCAAAGGTCGATTGAGAGGTGCGGTGAGGGGGAAAACTCACCAATGTTCTCCTCGGGCAAATACAAGGCGGTAGTCA
8_R2_001.fastq	SX4Aq839	1360#DNA/P	Downstream	CTCTAGAGCCACGGCCAAAAAATCACGTGTAAAAAAATCGGATGGCGCTACGCATCTTGTTATTCTAGGGTCTTTGCTCACACACTCGCACTTCGATTTTTCGCAAAGGTCGATTGAGAGGTGCGGTGAGGGGGAAAACTCACCAATGTT
8_R2_001.fastq	SX4Aq839	1360#DNA/P	Downstream	AGAGCCACGGCCAAAAAATCGTGTGCCAAAAAATCGTATGGCGTTACGCATCTTGTTATTCTAGGGTCTTTGCTCACACACTCGCACTTCGATTTTTCGCAAAGGTCGATTGAGAGGTGCGGTGAGGGGGAAAACTCACCAATGTTCTCC
8_R2_001.fastq	SX4Aq839	1360#DNA/P	Downstream	AAAAAATCGTGTGCCAAAAAATCGTATGGCGTTACGCATCTTGTTATTCTAGGGTCTTTGCTCACACACTCGCACTTCGATTTTTCGCAAAGGTCGATTGAGAGGTGCGGTGAGGGGGAAAACTCACCAATGTTCTCCTCGGGCAAATAC
1_R2_001.fastq	SX4Aq839	1360#DNA/P	Upstream	AGGTGGCAGCAATCATATCTGGGGGCAAGCAGTAAGCCAAGTTAATGGGTGGATTACAAACGGGGTGCTGCGCTGGACGGACACCCCACACACTCACACCAAAGACACTAGAATAACAAGATGCGTAACGGCCATACATTGGTTTGGCAC
1_R2_001.fastq	SX4Aq839	1360#DNA/P	Upstream	AATCATATCTGGGGGCAAGCAGTAAGCCAAGTTAATGGGTGGATTACAAACGGGGTGCTGCGCTGGACGGACACCCCACACACTCACACCAAAGACACTAGAATAACAAGATGCGTAACGGCCATACATTGGTTTGGCACTATGCAGCCA
1_R2_001.fastq	SX4Aq839	1360#DNA/P	Upstream	GGGGCAAGCAGTAAGCCAAGTTAATGGGTGGATTACAAACGGGGTGCTGCGCTGGACGGACACCCCACACACTCACACCAAAGACACTAGAATAACAAGATGCGTAACGGCCATACATTGGTTTGGCACTATGCAGCCACTTTTTTGGTG
1_R2_001.fastq	SX4Aq839	1360#DNA/P	Upstream	AGCACCGAGGTGGCAGCAATCATATCTGGGGGCAAGCAGTAAGCCAAGTTAATGGGTGGATTACAAACGGGGTGCTGCGCTGGACGGACACCCCACACACTCACACCAAAGACACTAGAATAACAAGATGCGTAACGGCCATACATTGGT
1_R2_001.fastq	SX4Aq839	1360#DNA/P	Upstream	ATCTGGGGGCAAGCAGTAAGCCAAGTTAATGGGTGGATTACAAACGGGGTGCTGCGCTGGACGGACACCCCACACACTCACACCAAAGACACTAGAATAACAAGATGCGTAACGGCCATACATTGGTTTGGCACTATGCAGCCACTTTTT
1_R2_001.fastq	SX4Aq839	1360#DNA/P	Upstream	ATCTGGGGGCAAGCAGTAAGCCAAGTTAATGGGTGGATTACAAACGGGGTGCTGCGCTGGACGGACACCCCACACACTCACACCAAAGACACTAGAATAACAAGATGCGTAACGGCCATACATTGGTTTGGCACTATGCAGCCACTTTTT
1_R2_001.fastq	SX4Aq839	1360#DNA/P	Upstream	GCAGCAATAATATCTGGGGGCAAGCAGTAAGCCAAGTTAATGGGTGGATTACAAACGGGGTGCTGCGCTGGACGGACACCCCACACACTCACACCAAAGACACTAGAATAACAAGATGCGTAACGGCCATACATTGGTTTGGCACTATGC
1_R2_001.fastq	SX4Aq839	1360#DNA/P	Upstream	AGGTGGCAGCAATCATATCTGGGGGCAAGCAGTAAGCCAAGTTAATGGGTGGATTACAAACGGGGTGCTGCGCTGGACGGACACCCCACACACTCACACCAAAGACACTAGAATAACAAGATGCGTAACGGCCATACATTGGTTTGGCAC
1_R2_001.fastq	SX4Aq839	1360#DNA/P	Upstream	ATCATATCTGGGGGCAAGCAGTAAGCCAAGTTAATGGGTGGATTACAAACGGGGTGCTGCGCTGGACGGACACCCCACACACTCACACCAAAGACACTAGAATAACAAGATGCGTAACGGCCATACATTGGTTTGGCACTATGCAGCCAC
1_R2_001.fastq	SX4Aq839	1360#DNA/P	Upstream	AGCACCGAGGTGGCAGCAATCATATCTGGGGGCAAGCAGTAAGCCAAGTTAATGGGTGGATTACAAACGGGGTGCTGCGCTGGACGGACACCCCACACACTCACACCAAAGACACTAGAATAACAAGATGCGTAACGGCCATACATTGGT
2_R1_001.fastq	SX4Aq839	1360#DNA/P	Upstream	AGGTGGCAGCAATCATATCTGGGGGCAAGCAGTAAGCCAAGTTAATGGGTGGATTACAAACGGGGTGCTGCGCTGGACGGACACCCCACACACTCACACCAAAGACACTAGAATAACAAGATGCGTAACGGCCATACATTGGTTTGGCAC
2_R1_001.fastq	SX4Aq839	1360#DNA/P	Upstream	AGGTGGCAGCAATCATATCTGGGGGCAAGCAGTAAGCCAAGTTAATGGGTGGATTACAAACGGGGTGCTGCGCTGGACGGACACCCCACACACTCACACCAAAGACACTAGAATAACAAGATGCGTAACGGCCATACATTGGTTTGGCAC
2_R1_001.fastq	SX4Aq839	1360#DNA/P	Upstream	TGCTGCAGCACCGAGGTGGCAGCAATCATATCTGGGGGCAAGCAGTAAGCCAAGTTAATGGGTGGATTACAAACGGGGTGCTGCGCTGGACGGACACCCCACACACTCACACCAAAGACACTAGAATAACAAGATGCGTAACGGCCATAC
2_R1_001.fastq	SX4Aq839	1360#DNA/P	Upstream	TGCTGCAGCACCGAGGTGGCAGCAATCATATCTGGGGGCAAGCAGTAAGCCAAGTTAATGGGTGGATTACAAACGGGGTGCTGCGCTGGACGGACACCCCACACACTCACACCAAAGACACTAGAATAACAAGATGCGTAACGGCCATAC
2_R1_001.fastq	SX4Aq839	1360#DNA/P	Upstream	TATCTGGGGGCAAGCAGTAAGCCAAGTTAATGGGTGGATTACAAACGGGGTGCTGCGCTGGACGGACACCCCACACACTCACACCAAAGACACTAGAATAACAAGATGCGTAACGGCCATACATTGGTTTGGCACTATGCAGCCACTTTT
2_R1_001.fastq	SX4Aq839	1360#DNA/P	Upstream	AGGTGGCAGCAATCATATCTGGGGGCAAGCAGTAAGCCAAGTTAATGGGTGGATTACAAACGGGGTGCTGCGCTGGACGGACACCCCACACACTCACACCAAAGACACTAGAATAACAAGATGCGTAACGGCCATACATTGGTTTGGCAC
2_R1_001.fastq	SX4Aq839	1360#DNA/P	Upstream	AATCATATCTGGGGGCAAGCAGTAAGCCAAGTTAATGGGTGGATTACAAACGGGGTGCTGCGCTGGACGGACACCCCACACACTCACACCAAAGACACTAGAATAACAAGATGCGTAACGGCCATACATTGGTTTGGCACTATGCAGCCA
2_R1_001.fastq	SX4Aq839	1360#DNA/P	Upstream	CACCGAGGTGGCAGCAATCATATCTGGGGGCAAGCAGTAAGCCAAGTTAATGGGTGGATTACAAACGGGGTGCTGCGCTGGACGGACACCCCACACACTCACACCAAAGACACTAGAATAACAAGATGCGTAACGGCCATACATTGGTTT
2_R1_001.fastq	SX4Aq839	1360#DNA/P	Upstream	GCAGCAATCATATCTGGGGGCAAGCAGTAAGCCAAGTTAATGGGTGGATTACAAACGGGGTGCTGCGCTGGACGGACACCCCACACACTCACACCAAAGACACTAGAATAACAAGATGCGTAACGGCCATACATTGGTTTGGCACTATGC
2_R1_001.fastq	SX4Aq839	1360#DNA/P	Upstream	GCAGCAATCATATCTGGGGGCAAGCAGTAAGCCAAGTTAATGGGTGGATTACAAACGGGGTGCTGCGCTGGACGGACACCCCACACACTCACACCAAAGACACTAGAATAACAAGATGCGTAACGGCCATACATTGGTTTGGCACTATGC
2_R1_001.fastq	SX4Aq839	1360#DNA/P	Upstream	CAGCACCGAGGTGGCAGCAATCATATCTGGGGGCAAGCAGTAAGCCAAGTTAATGGGTGGATTACAAACGGGGTGCTGCGCTGGACGGACACCCCACACACTCACACCAAAGACACTAGAATAACAAGATGCGTAACGGCCATACATTGG
2_R1_001.fastq	SX4Aq839	1360#DNA/P	Upstream	CAGCACCGAGGTGGCAGCAATCATATCTGGGGGCAAGCAGTAAGCCAAGTTAATGGGTGGATTACAAACGGGGTGCTGCGCTGGACGGACACCCCACACACTCACACCAAAGACACTAGAATAACAAGATGCGTAACGGCCATACATTGG
2_R1_001.fastq	SX4Aq839	1360#DNA/P	Upstream	CAGCACCGAGGTGGCAGCAATCATATCTGGGGGCAAGCAGTAAGCCAAGTTAATGGGTGGATTACAAACGGGGTGCTGCGCTGGACGGACACCCCACACACTCACACCAAAGACACTAGAATAACAAGATGCGTAACGGCCATACATTGG
2_R1_001.fastq	SX4Aq839	1360#DNA/P	Upstream	GCTGCAGCACCGAGGTGGCAGCAATCATATCTGGGGGCAAGCAGTAAGCCAAGTTAATGGGTGGATTACAAACGGGGTGCTGCGCTGGACGGACACCCCACACACTCACACCAAAGACACTAGAATAACAAGATGCGTAACGGCCATACA
2_R1_001.fastq	SX4Aq839	1360#DNA/P	Upstream	TGCTGCAGCACCGAGGTGGCAGCAATCATATCTGGGGGCAAGCAGTAAGCCAAGTTAATGGGTGGATTACAAACGGGGTGCTGCGCTGGACGGACACCCCACACACTCACACCAAAGACACTAGAATAACAAGATGCGTAACGGCCATAC
2_R2_001.fastq	SX4Aq839	1360#DNA/P	Upstream	CTGCAGCACCGAGGTGGCAGCAATCATATCTGGGGGCAAGCAGTAAGCCAAGTTAATGGGTGGATTACAAACGGGGTGCTGCGCTGGACGGACACCCCACACACTCACACCAAAGACACTAGAATAACAAGATGCGTAACGGCCATACAT
2_R2_001.fastq	SX4Aq839	1360#DNA/P	Upstream	CAGCACCGAGGTGGCAGCAATCATATCTGGGGGCAAGCAGTAAGCCAAGTTAATGGGTGGATTACAAACGGGGTGCTGCGCTGGACGGACACCCCACACACTCACACCAAAGACACTAGAATAACAAGATGCGTAACGGCCATACATTGG
2_R2_001.fastq	SX4Aq839	1360#DNA/P	Upstream	GGGGCAAGCAGTAAGCCAAGTTAATGGGTGGATTACAAACGGGGTGCTGCGCTGGACGGACACCCCACACACTCACACCAAAGACACTAGAATAACAAGATGCGTAACGGCCATACATTGGTTTCGCACTATGCAGCCACTTTTTTGGTG
2_R2_001.fastq	SX4Aq839	1360#DNA/P	Upstream	CTGCTGCAGCACCGAGGTGGCAGCAATCATATCTGGGGGCAAGCAGTAAGCCAAGTTAATGGGTGGATTACAAACGGGGTGCTGCGCTGGACGGACACCCCACACACTCACACCAAAGACACTAGAATAACAAGATGCGTAACGGCCATA
2_R2_001.fastq	SX4Aq839	1360#DNA/P	Upstream	AGGTGGCAGCAATCATATCTGGGGGCAAGCAGTAAGCCAAGTTAATGGGTGGATTACAAACGGGGTGCTGCGCTGGACGGACACCCCACACACTCACACCAAAGACACTAGAATAACAAGATGCGTAACGGCCATACATTGGTTTGGCAC
2_R2_001.fastq	SX4Aq839	1360#DNA/P	Upstream	CTGCAGCACCGAGGTGGCAGCAATCATATCTGGGGGCAAGCAGTAAGCCAAGTTAATGGGTGGATTACAAACGGGGTGCTGCGCTGGACGGACACCCCACACACTCACACCAAAGACACTAGAATAACAAGATGCGTAACGGCCATACAT
2_R2_001.fastq	SX4Aq839	1360#DNA/P	Upstream	CTGCAGCACCGAGGTGGCAGCAATCATATCTGGGGGCAAGCAGTAAGCCAAGTTAATGGGTGGATTACAAACGGGGTGCTGCGCTGGACGGACACCCCACACACTCACACCAAAGACACTAGAATAACAAGATGCGTAACGGCCATACAT
2_R2_001.fastq	SX4Aq839	1360#DNA/P	Upstream	CTGCAGCACCGAGGTGGCAGCAATCATATCTGGGGGCAAGCAGTAAGCCAAGTTAATGGGTGGATTACAAACGGGGTGCTGCGCTGGACGGACACCCCACACACTCACACCAAAGACACTAGAATAACAAGATGCGTAACGGCCATACAT
2_R2_001.fastq	SX4Aq839	1360#DNA/P	Upstream	CTGCAGCACCGAGGTGGCAGCAATCATATCTGGGGGCAAGCAGTAAGCCAAGTTAATGGGTGGATTACAAACGGGGTGCTGCGCTGGACGGACACCCCACACACTCACACCAAAGACACTAGAATAACAAGATGCGTAACGGCCATACAT
2_R2_001.fastq	SX4Aq839	1360#DNA/P	Upstream	CTGCAGCACCGAGGTGGCAGCAATCATATCTGGGGGCAAGCAGTAAGCCAAGTTAATGGGTGGATTACAAACGGGGTGCTGCGCTGGACGGACACCCCACACACTCACACCAAAGACACTAGAATAACAAGATGCGTAACGGCCATACAT
7_R1_001.fastq	SX4Aq839	1360#DNA/P	Upstream	AGGTGGCAGCAATCATATCTGGGGGCAAGCAGTAAGCCAAGTTAATGGGTGGATTACAAACGGGGTGCTGCGCTGGACGGACACCCCACACACTCACACCAAAGACACTAGAATAACAAGATGCGTAACGGCCATACATTGGTTTGGCAC
7_R1_001.fastq	SX4Aq839	1360#DNA/P	Upstream	CTGCAGCACCGAGGTGGCAGCAATCATATCTGGGGGCAAGCAGTAAGCCAAGTTAATGGGTGGATTACAAACGGGGTGCTGCGCTGGACGGACACCCCACACACTCACACCAAAGACACTAGAATAACAAGATGCGTAACGGCCATACAT
7_R1_001.fastq	SX4Aq839	1360#DNA/P	Upstream	GCACCGAGGTGGCAGCAATCATATCTGGGGGCAAGCAGTAAGCCAAGTTAATGGGTGGATTACAAACGGGGTGCTGCGCTGGACGGACACCCCACACACTCACACCAAAGACACTAGAATAACAAGATGCGTAACGGCCATACATTGGTT
7_R1_001.fastq	SX4Aq839	1360#DNA/P	Upstream	TGGGGGCAAGCAGTAAGCCAAGTTAATGGGTGGATTACAAACGGGGTGCTGCGCTGGACGGACACCCCACACACTCACACCAAAGACACTAGAATAACAAGATGCGTAACGGCCATACATTGGTTTGGCACTATGCAGCCACTTTTTTGG
7_R1_001.fastq	SX4Aq839	1360#DNA/P	Upstream	CTGCTGCAGCACCGAGGTGGCAGCAATCATATCTGGGGGCAAGCAGTAAGCCAAGTTAATGGGTGGATTACAAACGGGGTGCTGCGCTGGACGGACACCCCACACACTCACACCAAAGACACTAGAATAACAAGATGCGTAACGGCCATA
7_R2_001.fastq	SX4Aq839	1360#DNA/P	Upstream	AGGTGGCAGCAATCATATCTGGGGGCAAGCAGTAAGCCAAGTTAATGGGTGGATTACAAACGGGGTGCTGCGCTGGACGGACACCCCACACACTCACACCAAAGACACTAGAATAACAAGATGCGTAACGGCCATACATTGGTTTGGCAC
7_R2_001.fastq	SX4Aq839	1360#DNA/P	Upstream	ATCTGGGGGCAAGCAGTAAGCCAAGTTAATGGGTGGATTACAAACGGGGTGCTGCGCTGGACGGACACCCCACACACTCACACCAAAGACACTAGAATAACAAGATGCGTAACGGCCATACATTGGTTTGGCACTATGCAGCCACTTTTT
7_R2_001.fastq	SX4Aq839	1360#DNA/P	Upstream	GCACCGAGGTGGCAGCAATCATATCTGGGGGCAAGCAGTAAGCCAAGTTAATGGGTGGATTACAAACGGGGTGCTGCGCTGGACGGACACCCCACACACTCACACCAAAGACACTAGAATAACAAGATGCGTAACGGCCATACATTGGTT
7_R2_001.fastq	SX4Aq839	1360#DNA/P	Upstream	AGGTGGCAGCAATCATATCTGGGGGCAAGCAGTAAGCCAAGTTAATGGGTGGATTACAAACGGGGTGCTGCGCTGGACGGACACCCCACACACTCACACCAAAGACACTAGAATAACAAGATGCGTAACGGCCATACATTGGTTTGGCAC
7_R2_001.fastq	SX4Aq839	1360#DNA/P	Upstream	AGGTGGCAGCAATCATCTCTGGGGGCAAGCAGTAAGCCAAGTTAATGGGTGGATTACAAACGGGGTGCTGCGCTGGACGGACACCCCACACACTCACACCAAAGACACTAGAATAACAAGATGCGTAACGGCCATACATTGGTTTGGCAC
7_R2_001.fastq	SX4Aq839	1360#DNA/P	Upstream	AGGTGGCAGCAATCATATCTGGGGGCAAGCAGTAAGCCAAGTTAATGGGTGGATTACAAACGGGGTGCTGCGCTGGACGGACACCCCACACACTCACACCAAAGACACTAGAATAACAAGATGCGTAACGGCCATACATTGGTTTGGCAC
7_R2_001.fastq	SX4Aq839	1360#DNA/P	Upstream	ATCATATCTGGGGGCAAGCAGTAAGCCAAGTTAATGGGTGGATTACAAACGGGGTGCTGCGCTGGACGGACACCCCACACACTCACACCAAAGACACTAGAATAACAAGATGCGTAACGGCCATACATTGGTTTGGCACTATGCAGCCAC
7_R2_001.fastq	SX4Aq839	1360#DNA/P	Upstream	AGGTGGCAGCAATCATATCTGGGGGCAAGCAGTAAGCCAAGTTAATGGGTGGATTACAAACGGGGTGCTGCGCTGGACGGACACCCCACACACTCACACCAAAGACACTAGAATAACAAGATGCGTAACGGCCATACATTGGTTTGGCAC
7_R2_001.fastq	SX4Aq839	1360#DNA/P	Upstream	GCTGCAGCACCGAGGTGGCAGCAATCATATCTGGGGGCAAGCAGTAAGCCAAGTTAATGGGTGGATTACAAACGGGGTGCTGCGCTGGACGGACACCCCACACACTCACACCAAAGACACTAGAATAACAAGATGCGTAACGGCCATACA
7_R2_001.fastq	SX4Aq839	1360#DNA/P	Upstream	GCAGCACCGAGGTGGCAGCAATCATATCTGGGGGCAAGCAGTAAGCCAAGTTAATGGGTGGATTACAAACGGGGTGCTGCGCTGGACGGACACCCCACACACTCACACCAAAGACACTAGAATAACAAGATGCGTAACGGCCATACATTG
7_R2_001.fastq	SX4Aq839	1360#DNA/P	Upstream	AGGTGGCAGCAATCATATCTGGGGGCAAGCAGTAAGCCAAGTTAATGGGTGGATTACAAACGGGGTGCTGCGCTGGACGGACACCCCACACACTCACACCAAAGACACTAGAATAACAAGATGCGTAACGGCCATACATTGGTTTGGCAC
7_R2_001.fastq	SX4Aq839	1360#DNA/P	Upstream	CAATCATATCTGGGGGCAAGCAGTAAGCCAAGTTAATGGGTGGATTACAAACGGGGTGCTGCGCTGGACGGACACCCCACACACTCACACCAAAGACACTAGAATAACAAGATGCGTAACGGCCATACATTGGTTTGGCACTATGCAGCC
7_R2_001.fastq	SX4Aq839	1360#DNA/P	Upstream	CAATCATATCTGGGGGCAAGCAGTAAGCCAAGTTAATGGGTGGATTACAAACGGGGTGCTGCGCTGGACGGACACCCCACACACTCACACCAAAGACACTAGAATAACAAGATGCGTAACGGCCATACATTGGTTTGGCACTATGCAGCC
8_R1_001.fastq	SX4Aq839	1360#DNA/P	Upstream	TGCTGCAGCACCGAGGTGGCAGCAATCATATCTGGGGGCAAGCAGTAAGCCAAGTTAATGGGTGGATTACAAACGGGGTGCTGCGCTGGACGGACACCCCACACACTCACACCAAAGACACTAGAATAACAAGATGCGTAACGGCCATAC
8_R1_001.fastq	SX4Aq839	1360#DNA/P	Upstream	AGGTGGCAGCAATCATATCTGGGGGCAAGCAGTAAGCCAAGTTAATGGGTGGATTACAAACGGGGTGCTGCGCTGGACGGACACCCCACACACTCACACCAAAGACACTAGAATAACAAGATGCGTAACGGCCATACATTGGTTTGGCAC
8_R1_001.fastq	SX4Aq839	1360#DNA/P	Upstream	CTGCAGCACCGAGGTGGCAGCAATCATATCTGGGGGCAAGCAGTAAGCCAAGTTAATGGGTGGATTACAAACGGGGTGCTGCGCTGGACGGACACCCCACACACTCACACCAAAGACACTAGAATAACAAGATGCGTAACGGCCATACAT
8_R1_001.fastq	SX4Aq839	1360#DNA/P	Upstream	AGCACCGAGGTGGCAGCAATCATATCTGGGGGCAAGCAGTAAGCCAAGTTAATGGGTGGATTACAAACGGGGTGCTGCGCTGGACGGACACCCCACACACTCACACCAAAGACACTAGAATAACAAGATGCGTAACGGCCATACATTGGT
8_R1_001.fastq	SX4Aq839	1360#DNA/P	Upstream	GCAGCAATCATATCTGGGGGCAAGCAGTAAGCCAAGTTAATGGGTGGATTACAAACGGGGTGCTGCGCTGGACGGACACCCCACACACTCACACCAAAGACACTAGAATAACAAGATGCGTAACGGCCATACATTGGTTTGGCACTATGC
8_R1_001.fastq	SX4Aq839	1360#DNA/P	Upstream	GGGGCAAGCAGTAAGCCAAGTTAATGGGTGGATTACAAACGGGGTGCTGCGCTGGACGGACACCCCACACACTCACACCAAAGACACTAGAATAACAAGATGCGTAACGGCCATACATTGGTTTGGCACTATGCAGCCACTTTTTTGGTG
8_R1_001.fastq	SX4Aq839	1360#DNA/P	Upstream	AGGTGGCAGCAATCATATCTGGGGGCAAGCAGTAAGCCAAGTTAATGGGTGGATTACAAACGGGGTGCTGCGCTGGACGGACACCCCACACACTCACACCAAAGACACTAGAATAACAAGATGCGTAACGGCCATACATTGGTTTGGCAC
8_R1_001.fastq	SX4Aq839	1360#DNA/P	Upstream	CTGCAGCACCGAGGTGGCAGCAATCATATCTGGGGGCAAGCAGTAAGCCAAGTTAATGGGTGGATTACAAACGGGGTGCTGCGCTGGACGGACACCCCACACACTCACACCAAAGACACTAGAATAACAAGATGCGTAACGGCCATACAT
8_R1_001.fastq	SX4Aq839	1360#DNA/P	Upstream	AGGAGGCAGCAATCATATCTGGGGGCAAGCAGTAAGCCAAGTTAATGGGTGGATTACAAACGGGGTGCTGCGCTGGACGGACACCCCACACCCTCACACCAAAGACACTAGAATAACAAGATGCGTAACGGCCATACATTGGTTTGGCAC
8_R1_001.fastq	SX4Aq839	1360#DNA/P	Upstream	TGCTGCTGCAGCACCGAGGTGGCAGCAATCATATCTGGGGGCAAGCAGTAAGCCAAGTTAATGGGTGGATTACAAACGGGGTGCTGCGCTGGACGGACACCCCACACACTCACACCAAAGACACTAGAATAACAAGATGCGTAACGGCCA
8_R1_001.fastq	SX4Aq839	1360#DNA/P	Upstream	TGGGGGCAAGCAGTAAGCCAAGTTAATGGGTGGATTACAAACGGGGTGCTGCGCTGGACGGACACCCCACACACTCACACCAAAGACACTAGAATAACAAGATGCGTAACGGCCATACATTGGTTTGGCACTATGCAGCCACTTTTTTGG
8_R1_001.fastq	SX4Aq839	1360#DNA/P	Upstream	CAATCATATCTGGGGGCAAGCAGTAAGCCAAGTTAATGGGTGGATTACAAACGGGGTGCTGCGCTGGACGGACACCCCACACACTCACACCAAAGACACTAGAATAACAAGATGCGTAACGGCCATACATTGGTTTGGCACTATGCAGCC
8_R2_001.fastq	SX4Aq839	1360#DNA/P	Upstream	AATCATATCTGGGGGCAAGCAGTAAGCCAAGTTAATGGGTGGATTACAAACGGGGTGCTGCGCTGGACGGACACCCCACACACTCACACCAAAGACACTAGAATAACAAGATGCGTAACGGCCATACATTGGTTTGGCACTATGCAGCCA
8_R2_001.fastq	SX4Aq839	1360#DNA/P	Upstream	AGGTGGCAGCAATCATATCTGGGGGCAAGCAGTAAGCCAAGTTAATGGGTGGATTACAAACGGGGTGCTGCGCTGGACGGACACCCCACACACTCACACCAAAGACACTAGAATAACAAGATGCGTAACGGCCATACATTGGTTTGGCAC
8_R2_001.fastq	SX4Aq839	1360#DNA/P	Upstream	CTGCAGCACCGAGGTGGCAGCAATCATATCTGGGGGCAAGCAGTAAGCCAAGTTAATGGGTGGATTACAAACGGGGTGCTGCGCTGGACGGACACCCCACACACTCACACCAAAGACACTAGAATAACAAGATGCGTAACGGCCATACAT
8_R2_001.fastq	SX4Aq839	1360#DNA/P	Upstream	GCAATCATATCTGGGGTCAAGCAGTAAGCCAAGTTAATGGGTGGATTACAAACGGGGTGCTGCGCTGGACGGACACCCCACACACTCACACCAAAGACACTAGAATAACAAGATGCGTAACGGCCATACATTGGTTTGGCACTATGCAGN
8_R2_001.fastq	SX4Aq839	1360#DNA/P	Upstream	ATCATATCTGGGGGCAAGCAGTAAGCCAAGTTAATGGGTGGATTACAAACGGGGTGCTGCGCTGGACGGACACCCCACACACTCACACCAAAGACACTAGAATAACAAGATGCGTAACGGCCATACATTGGTTTGGCACTATGCAGCCAC
8_R2_001.fastq	SX4Aq839	1360#DNA/P	Upstream	AGGTGGCAGCAATCATATCTGGGGGCAAGCAGTAAGCCAAGTTAATGGGTGGATTACAAACGGGGTGCTGCGCTGGACGGACACCCCACACACTCACACCAAAGACACTAGAATAACAAGATGCGTAACGGCCATACATTGGTTTGGCAC
8_R2_001.fastq	SX4Aq839	1360#DNA/P	Upstream	AGCACCGAGNTGGCAGCAATCATATCTGGGGGCAAGCAGTAAGCCAAGTTAATGGGTGGATTACAAACGGGGTGCTGCGCTGGACGGACACCCCACACACTCACACCAAAGACACTAGAATAACAAGATGCGTAACGGCCATACATTGGN
8_R2_001.fastq	SX4Aq839	1360#DNA/P	Upstream	GCAGCAATCATATCTGGGGGCAAGCAGTAAGCCAAGTTAATGGGTGGATTACAAACGGGGTGCTGCGCTGGACGGACACCCCACACACTCACACCAAAGACACTAGAATAACAAGATGCGTAACGGCCATACATTGGTTTGGCACTATGC
8_R2_001.fastq	SX4Aq839	1360#DNA/P	Upstream	AGGGGGCAGCAATCATATCTGGGGGCAAGCAGTAAGCCAAGTTAATGGGTGGATTACAAACGGGGTGCTGCGCTGGACGGACACCCCACACACTCACACCAAAGACACTAGAATAACAAGATGCGTAACGGCCATACATTGGTTTGGCAC
1_R1_001.fastq	SX4Ch7	1360#DNA/P	Upstream	TCACAGGCCAACAGAAAACGGAAAATTGCCCCCAAACGCTACGGCTTGTGTTCTACGACTATGCCACTATGGGGTACATGGTATGGCCAAAGACACTAGAATAACAAGATGCGTAACGCCATACGATTTTTTGGCACACAATTTTTTGGC
1_R1_001.fastq	SX4Ch7	1360#DNA/P	Upstream	ATTTTGAGCAGTCATTTTGTTTGCTCACATCACAGGCCAACAGAAAACGGAAAATTGCCCCCAAACGCTACGGCTTGTGTTCTACGACTATGCCACTATGGGGTACATGGTATGGCCAAAGACACTAGAATAACAAGATGCGTAACGCCA
1_R1_001.fastq	SX4Ch7	1360#DNA/P	Upstream	ATTTTGAGCAGTCATTTTGTTTGCTCACATCACAGGCCAACAGAAAACGGAAAATTGCCCCCAAACGCTACGGCTTGTGTTCTACGACTATGCCACTATGGGGTACATGGTATGGCCAAAGACACTAGAATAACAAGATGCGTAACGCCA
1_R1_001.fastq	SX4Ch7	1360#DNA/P	Upstream	ATTTTGAGCAGTCATTTTGTTTGCTCACATCACAGGCCACCAGAAAACGGAAAATTGCCCCCAAACGCTACGGCTTGTGTTCTACGACTATGCCACTATGGGGTACATGGTATGGCCAAAGACACTAGAATAACAAGATGCGTAACGCCA
1_R1_001.fastq	SX4Ch7	1360#DNA/P	Upstream	TCACAGGCCAACAGAAAACGGAAAATTGCCCCCAAACGCTACGGCTTGTGTTCTACGACTATGCCACTATGGGGTACATGGTATGGCCAAAGACACTAGAATAACAAGATGCGTAACGCCATACGATTTTTTGGCACACAATTTTTTGGC
1_R2_001.fastq	SX4Ch7	1360#DNA/P	Upstream	ATTTTGAGCAGTCATTTTGTTTGCTCACATCACAGGCCAACAGAAAACGGAAAATTGCCCCCAAACGCTACGGCTTGTGTTCTACGACTATGCCACTATGGGGTACATGGTATGGCCAAAGACACTAGAATAACAAGATGCGTAACGCCA
1_R2_001.fastq	SX4Ch7	1360#DNA/P	Upstream	GCTCACATCACAGGCCAACAGAAAACGGAAAATTGCCCCCAAACGCTACGGCTTGTGTTCTACGACTATGCCACTATGGGGTACATGGTATGGCCAAAGACACTAGAATAACAAGATGCGTAACGCCATACGATTTTTTGGCACACAATT
1_R2_001.fastq	SX4Ch7	1360#DNA/P	Upstream	GCTCACATCACAGGCCAACAGAAAACGGAAAATTGCCCCCAAACGCTACGGCTTGTGTTCTACGACTATGCCACTATGGGGTACATGGTATGGCCAAAGACACTAGAATAACAAGATGCGTAACGCCATACGATTTTTTGGCACACAATT
1_R2_001.fastq	SX4Ch7	1360#DNA/P	Upstream	ATTTTGAGCAGTCATTTTGTTTGCTCACATCACAGGCCAACAGAAAACGGAAAATTGCCCCCAAACGCTACGGCTTGTGTTCTACGACTATGCCACTATGGGGTACATGGTATGGCCAAAGACACTAGAATAACAAGATGCGTAACGCCA
1_R2_001.fastq	SX4Ch7	1360#DNA/P	Upstream	GGCCAACAGAAAACGGAAAATTGCCCCCAAACGCTACGGCTTGTGTTCTACGACTATGCCACTATGGGGTACATGGTATGGCCAAAGACACTAGAATAACAAGATGCGTAACGCCATACGATTTTTTGGCACACAATTTTTTGGCCGTGG
2_R1_001.fastq	SX4Ch7	1360#DNA/P	Upstream	ACATCACAGGCCAACAGAAAACGGAAAATTGCCCCCAAACGCTACGGCTTGTGTTCTACGACTATGCCACTATGGGGTACATGGTATGGCCAAAGACACTAGAATAACAAGATGCGTAACGCCATACGATTTTTTGGCACACAATTTTTT
2_R1_001.fastq	SX4Ch7	1360#DNA/P	Upstream	CAATTTTGAGCAGTCATTTTGTTTGCTCACATCACAGGCCAACAGAAAACGGAAAATTGCCCCCAAACGCTACGGCTTGTGTTCTACGACTATGCCACTATGGGGTACATGGTATGGCCAAAGACACTAGAATAACAAGATGCGTAACGC
2_R1_001.fastq	SX4Ch7	1360#DNA/P	Upstream	CAATTTTGAGCAGTCATTTTGTTTGCTCACATCACAGGCCAACAGAAAACGGAAAATTGCCCCCAAACGCTACGGCTTGTGTTCTACGACTATGCCACTATGGGGTACATGGTATGGCCAAAGACACTAGAATAACAAGATGCGTAACGC
2_R1_001.fastq	SX4Ch7	1360#DNA/P	Upstream	ACATCACAGGCCAACAGAAAACGGAAAATTGCCCCCAAACGCTACGGCTTGTGTTCTACGACTATGCCACTATGGGGTACATGGTATGGCCAAAGACACTAGAATAACAAGATGCGTAACGCCATACGATTTTTTGGCACACAATTTTTT
2_R1_001.fastq	SX4Ch7	1360#DNA/P	Upstream	CAATTTTGAGCAGTCATTTTGTTTGCTCACATCACAGGCCAACAGAAAACGGAAAATTGCCCCCAAACGCTACGGCTTGTGTTCTACGACTATGCCACTATGGGGTACATGGTATGGCCAAAGACACTAGAATAACAAGATGCGTAACGC
2_R1_001.fastq	SX4Ch7	1360#DNA/P	Upstream	GTCATTTTGTTTGCTCACATCACAGGCCAACAGAAAACGGAAAATTGCCCCCAAACGCTACGGCTTGTGTTCTACGACTATGCCACTATGGGGTACATGGTATGGCCAAAGACACTAGAATAACAAGATGCGTAACGCCATACGATTTTT
2_R1_001.fastq	SX4Ch7	1360#DNA/P	Upstream	GTCATTTTGTTTGCTCACATCACAGGCCAACAGAAAACGGAAAATTGCCCCCAAACGCTACGGCTTGTGTTCTACGACTATGCCACTATGGGGTACATGGTATGGCCAAAGACACTAGAATAACAAGATGCGTAACGCCATACGATTTTT
2_R2_001.fastq	SX4Ch7	1360#DNA/P	Upstream	CATCACAGGCCAACAGAAAACGGAAAATTGCCCCCAAACGCTACGGCTTGTGTTCTACGACTATGCCACTATGGGGTACATGGTATGGCCAAAGACACTAGAATAACAAGATGCGTAACGCCATACGATTTTTTGGCACACAATTTTTTG
2_R2_001.fastq	SX4Ch7	1360#DNA/P	Upstream	GGCCAACAGAAAACGGAAAATTGCCCCCAAACGCTACGGCTTGTGTTCTACGACTATGCCACTATGGGGTACATGGTATGGCCAAAGACACTAGAATAACAAGATGCGTAACGCCATACGAATTTTTGGCACACAATTTTTTGGCCGTGG
2_R2_001.fastq	SX4Ch7	1360#DNA/P	Upstream	AGCAGTCATTTTGTTTGCTCACATCACAGGCCAACAGAAAACGGAAAATTGCCCCCAAACGCTACGGCTTGTGTTCTACGACTATGCCACTATGGGGTACATGGTATGGCCAAAGACACTAGAATAACAAGATGCGTAACGCCATACGAT
2_R2_001.fastq	SX4Ch7	1360#DNA/P	Upstream	AGCAGTCATTTTGTTTGCTCACATCACAGGCCAACAGAAAACGGAAAATTGCCCCCAAACGCTACGGCTTGTGTTCTACGACTATGCCACTATGGGGTACATGGTATGGCCAAAGACACTAGAATAACAAGATGCGTAACGCCATACGAT
2_R2_001.fastq	SX4Ch7	1360#DNA/P	Upstream	ATTTTGAGCAGTCATTTTGTTTGCTCACATCACAGGCCAACAGAAAACGGAAAATTGCCCCCAAACGCTACGGCTTGTGTTCTACGACTATGCCACTATGGGGTACATGGTATGGCCAAAGACACTAGAATAACAAGATGCGTAACGCCA
2_R2_001.fastq	SX4Ch7	1360#DNA/P	Upstream	AGCAGTCATTTTGTTTGCTCACATCACAGGCCAACAGAAAACGGAAAATTGCCCCCAAACGCTACGGCTTGTGTTCTACGACTATGCCACTATGGGGTACATGGTATGGCCAAAGACACTAGAATAACAAGATGCGTAACGCCATACGAT
2_R2_001.fastq	SX4Ch7	1360#DNA/P	Upstream	AGCAGTCATTTTGTTTGCTCACATCACAGGCCAACAGAAAACGGAAAATTGCCCCCAAACGCTACGGCTTGTGTTCTACGACTATGCCACTATGGGGTACATGGTATGGCCAAAGACACTAGAATAACAAGATGCGTAACGCCATACGAT
7_R1_001.fastq	SX4Ch7	1360#DNA/P	Upstream	CAATTTTGAGCAGTCATTTTGTTTGCTCACATCACAGGCCAACAGAAAACGGAAAATTGCCCCCAAACGCTACGGCTTGTGTTCTACGACTATGCCACTATGGGGTACATGGTATGGCCAAAGACACTAGAATAACAAGATGCGTAACGN
7_R1_001.fastq	SX4Ch7	1360#DNA/P	Upstream	GTCATTTTGTTTGCTCACATCACAGGCCAACAGAAAACGGAAAATTGCCCCCAAACGCTACGGCTTGTGTTCTACGACTATGCCACTATGGGGTACATGGTATGGCCAAAGACACTAGAATAACAAGATGCGTAACGCCATACGATTTTT
7_R1_001.fastq	SX4Ch7	1360#DNA/P	Upstream	NTTTTGAGCAGTCATTTTGTTTGCTCACATCACAGGCCAACAGAAAACGGAAAATTGCCCCCAAACGCTACGGCTTGTGTTCTACGACTATGCCACTATGGGGTACATGGTATGGCCAAAGACACTAGAATAACAAGATGCGTAACGCCA
7_R2_001.fastq	SX4Ch7	1360#DNA/P	Upstream	CATCACAGGCCAACAGAAAACGGAAAATTGCCCCCAAACGCTACGGCTTGTGTTCTACGACTATGCCACTATGGGGTACATGGTATGGCCAAAGACACTAGAATAACAAGATGCGTAACGCCATACGATTTTTTGGCACACAATTTTTTG
7_R2_001.fastq	SX4Ch7	1360#DNA/P	Upstream	CATCACAGGCCAACAGAAAACGGAAAATTGCCCCCAAACGCTACGGCTTGTGTTCTACGACTATGCCACTATGGGGTACATGGTATGGCCAAAGACACTAGAATAACAAGATGCGTAACGCCATACGATTTTTTGGCACACAATTTTTTG
7_R2_001.fastq	SX4Ch7	1360#DNA/P	Upstream	ATTTTGAGCAGTCATTTTGTTTGCTCACATCACAGGCCAACAGAAAACGGAAAATTGCCCCCAAACGCTACGGCTTGTGTTCTACGACTATGCCACTATGGGGTACATGGTATGGCCAAAGACACTAGAATAACAAGATGCGTAACGCCA
7_R2_001.fastq	SX4Ch7	1360#DNA/P	Upstream	TCACAGGCCAACAGAAAACGGAAAATTGCCCCCAAACGCTACGGCTTGTGTTCTACGACTATGCCACTATGGGGTACATGGTATGGCCAAAGACACTAGAATAACAAGATGCGTAACGCCATACGATTTTTTGGCACACAATTTTTTGGC
8_R1_001.fastq	SX4Ch7	1360#DNA/P	Upstream	CAATTTTGAGCAGTCATTTTGTTTGCTCACATCACAGGCCAACAGAAAACGGAAAATTGCCCCCAAACGCTACGGCTTGTGTTCTACGACTATGCCACTATGGGGTACATGGTATGGCCAAAGACACTAGAATAACAAGATGCGTAACGC
8_R1_001.fastq	SX4Ch7	1360#DNA/P	Upstream	CAATTTTGAGCAGTCATTTTGTTTGCTCACATCACAGGCCAACAGAAAACGGAAAATTGCCCCCAAACGCTACGGCTTGTGTTCTACGACTATGCCACTATGGGGTACATGGTATGGCCAAAGACACTAGAATAACAAGATGCGTAACGC
8_R1_001.fastq	SX4Ch7	1360#DNA/P	Upstream	CAATTTTGAGCAGTCATTTTGTTTGCTCACATCACAGGCCAACAGAAAACGGAAAATTGCCCCCAAACGCTACGGCTTGTGTTCTACGACTATGCCACTATGGGGTACATGGTATGGCCAAAGACACTAGAATAACAAGATGCGTAACGC
8_R1_001.fastq	SX4Ch7	1360#DNA/P	Upstream	ATTTTGAGCAGTCATTTTGTTTGCTCACATCACAGGCCAACAGAAAACGGAAAATTGCCCCCAAACGCTACGGCTTGTGTTCTACGACTATGCCACTATGGGGTACATGGTATGGCCAAAGACACTAGAATAACAAGATGCGTAACGCCA
8_R1_001.fastq	SX4Ch7	1360#DNA/P	Upstream	GGCCAACAGAAAACGGAAAATTGCCCCCAAACGCTACGGCTTGTGTTCTACGACTATGCCACTATGGGGTACATGGTATGGCCAAAGACACTAGAATAACAAGATGCGTAACGCCATACGATTTTTTGGCACACAATTTTTTGGCCGTGG
8_R1_001.fastq	SX4Ch7	1360#DNA/P	Upstream	GGCCAACAGAAAACGGAAAATTGCCCCCAAACGCTACGGCTTGTGTTCTACGACTATGCCACTATGGGGTACATGGTATGGCCAAAGACACTAGAATAACAAGATGCGTAACGCCATACGATTTTTTGGCACACAATTTTTTGGCCGTGG
8_R1_001.fastq	SX4Ch7	1360#DNA/P	Upstream	CATCACAGGCCAACAGAAAACGGAAAATTGCCCCCAAACGCTACGGCTTGTGTTCTACGACTATGCCACTATGGGGTACATGGTATGGCCAAAGACACTAGAATAACAAGATGCGTAACGCCATACGATTTTTTGGCACACAATTTTTTG
8_R2_001.fastq	SX4Ch7	1360#DNA/P	Upstream	CATCACAGGCCAACAGAAAACGGAAAATTGCCCCCAAACGCTACGGCTTGTGTTCTACGACTATGCCACTATGGGGTACATGGTATGGCCAAAGACACTAGAATAACAAGATGCGTAACGCCATACGATTTTTTGGCACACAATTTTTTG
8_R2_001.fastq	SX4Ch7	1360#DNA/P	Upstream	GGCCAACAGAAAACGGAAAATTGCCCCCAAACGCTACGGCTTGTGTTCTACGACTATGCCACTATGGGGTACATGGTATGGCCAAAGACACTAGAATAACAAGATGCGTAACGCCATACGATTTTTTGGCACACAATTTTTTGGCCGTGG
8_R2_001.fastq	SX4Ch7	1360#DNA/P	Upstream	CATCACAGGCCAACAGAAAACGGAAAATTGCCCCCAAACGCTACGGCTTGTGTTCTACGACTATGCCACTATGGGGTACATGGTATGGCCAAAGACACTAGAATAACAAGATGCGTAACGCCATACGATTTTTTGGCACACAATTTTTTG
8_R2_001.fastq	SX4Ch7	1360#DNA/P	Upstream	CAATTTTGAGCAGTCATTTTGTTTGCTCACATCACAGGCCAACAGAAAACGGAAAATTGCCCCCAAACGCTACGGCTTGTGTTCTACGACTATGCCACTATGGGGTACATGGTATGGCCAAAGACACTAGAATAACAAGATGCGTAACGC
8_R2_001.fastq	SX4Ch7	1360#DNA/P	Upstream	TCACAGGCCAACAGAAAACGGAAAATTGCCCCCAAACGCTACGGCTTGTGTTCTACGACTATGCCACTATGGGGTACATGGTATGGCCAAAGACACTAGAATAACAAGATGCGTAACGCCATACGATTTTTTGGCACACAATTTTTTGGC
8_R2_001.fastq	SX4Ch7	1360#DNA/P	Upstream	CATTTTGTTTGCTCACATCACAGGCCAACAGAAAACGGAAAATTGCCCCCAAACGCTACGGCTTGTGTTCTACGACTATGCCACTATGGGGTACATGGTATGGCCAAAGACACTAGAACAACAAGATGCGTAACGCCATACGATTTTTTG
8_R2_001.fastq	SX4Ch7	1360#DNA/P	Upstream	ATTTTGAGCAGTCATTTTGTTTGCTCACATCACAGGCCAACAGAAAACGGAAAATTGCCCCCAAACGCTACGGCTTGTGTTCTACGACTATGCCACTATGGGGTACATGGTATGGCCAAAGACACTAGAATAACAAGATGCGTAACGCCA
1_R2_001.fastq	SX4Et8	HMS-Beagle#LTR/Gypsy	Downstream	ATAAATTGCAATAAACGGTCGCTTGCGATCTTCAAAATCAAATCGATAACTGTAATTATTAACTTGTATCCGTAATCCTCTGGGCTGCCTGCTGCCTGTTTTATCCAAATTAGGTCAAGATTGCACAACACCACTAGACCAGTTATACCT
1_R2_001.fastq	SX4Et8	HMS-Beagle#LTR/Gypsy	Downstream	ATAAATTGCAATAAACGGTCGCTTGCGATCTTCAAAATCAAATCGATAACTGTAATTATTAACTTGTATCCGTAATCCTCTGGGCTGCCTGCTGCCTGTTTTATCCAAATTAGGTCAAGATTGCACAACACCACTAGACCAGTTATACCT
2_R1_001.fastq	SX4Et8	HMS-Beagle#LTR/Gypsy	Downstream	ATAAATTGCAATAAACGGTCGCTTGCGATCTTCAAAATCAAATCGATAACTGTAATTATTAACTTGTATCCGTAATCCTCTGGGCTGCCTGCTGCCTGTTTTATCCAAATTAGGTCAAGATTGCACAACACCACTAGACCAGTTATACCT
2_R1_001.fastq	SX4Et8	HMS-Beagle#LTR/Gypsy	Downstream	NTTCAAAATCAAATCGATAACTGTAATTATTAACTTGTATCCGTAATCCTCTGGGCTGCCTGCTGCCTGTTTTATCCAAATTAGGTCAAGATTGCACAACACCACTAGACCAGTTATACCTTAAGCCGAATATCGCCACATCGAGATGTG
2_R1_001.fastq	SX4Et8	HMS-Beagle#LTR/Gypsy	Downstream	ATAAATTGCAATAAACGGTCGCTTGCGATCTTCAAAATCAAATCGATAACTGTAATTATTAACTTGTATCCGTAATCCTCTGGGCTGCCTGCTGCCTGTTTTATCCAAATTAGGTCAAGATTGCACAACACCACTAGACCAGTTATACCT
2_R1_001.fastq	SX4Et8	HMS-Beagle#LTR/Gypsy	Downstream	GATAAATTGCAATAAACGGTCGCTTGCGATCTTCAAAATCAAATCGATAACTGTAATTATTAACTTGTATCCGTAATCCTCTGGGCTGCCTGCTGCCTGTTTTATCCAAATTAGGTCAAGATTGCACAACACCACTAGACCAGTTATACC
2_R1_001.fastq	SX4Et8	HMS-Beagle#LTR/Gypsy	Downstream	ATAAATTGCAATAAACGGTCGCTTGCGATCTTCAAAATCAAATCGATAACTGTAATTATTAACTTGTATCCGTAATCCTCTGGGCTGCCTGCTGCCTGTTTTATCCAAATTAGGTCAAGATTGCACAACACCACTAGACCAGTTATACCT
2_R1_001.fastq	SX4Et8	HMS-Beagle#LTR/Gypsy	Downstream	ATAAATTGCAATAAACGGTCGCTTGCGATCTTCAAAATCAAATCGATAACTGTAATTATTAACTTGTATCCGTAATCCTCTGGGCTGCCTGCTGCCTGTTTTATCCAAATTAGGTCAAGATTGCACAACACCACTAGACCAGTTATACCT
2_R2_001.fastq	SX4Et8	HMS-Beagle#LTR/Gypsy	Downstream	ATAAACGGTCGCTTGCGATCTTCAAAATCAAATCGATAACTGTAATTATTAACTTGTATCCGTAATCCTCTGGGCTGCCTGCTGCCTGTTTTATCCAAATTAGGTCAAGATTGCACAACACCACTAGACCAGTTATACCTTAAGCCGAAT
2_R2_001.fastq	SX4Et8	HMS-Beagle#LTR/Gypsy	Downstream	ATAAATTGCAATAAACGGTCGCTTGCGATCTTCAAAATCAAATCGATAACTGTAATTATTAACTTGTATCCGTAATCCTCTGGGCTGCCTGCTGCCTGTTTTATCCAAATTAGGTCAAGATTGCACAACACCACTAGACCAGTTATACCT
7_R1_001.fastq	SX4Et8	HMS-Beagle#LTR/Gypsy	Downstream	ATAAATTGCAATAAACGGTCGCTTGCGATCTTCAAAATCAAATCGATAACTGTAATTATTAACTTGTATCCGTAATCCTCTGGGCTGCCTGCTGCCTGTTTTATCCAAATTAGGTCAAGATTGCACAACACCACTAGACCAGTTATACCT
7_R1_001.fastq	SX4Et8	HMS-Beagle#LTR/Gypsy	Downstream	CTTCAAAATCAAATCGATAACTGTAATTATTAACTTGTATCCGTAATCCTCTGGGCTGCCTGCTGCCTGTTTTATCCAAATTAGGTCAAGATTGCACAACACCACTAGACCAGTTATACCTTAAGCCGAATATCGCCACATCGAGATGTG
7_R2_001.fastq	SX4Et8	HMS-Beagle#LTR/Gypsy	Downstream	ATAAATTGCAATAAACGGTCGCTTGCGATCTTCAAAATCAAATCGATAACTGTAATTATTAACTTGTATCCGTAATCCTCTGGGCTGCCTGCTGCCTGTTTTATCCAAATTAGGTCAAGATTGCACAACACCACTAGACCAGTTATACCT
7_R2_001.fastq	SX4Et8	HMS-Beagle#LTR/Gypsy	Downstream	GTCGCTTGCGATCTTCAAAATCAAATCGATAACTGTAATTATTAACTTGTATCCGTAATCCTCTGGGCTGCCTGCTGCCTGTTTTATCCAAATTAGGTCAAGATTGCACAACACCACTAGACCAGTTATACCTTAAGCCGAATATCGCCA
7_R2_001.fastq	SX4Et8	HMS-Beagle#LTR/Gypsy	Downstream	ATAAACGGTCGCTTGCGATCTTCAAAATCAAATCGATAACTGTAATTATTAACTTGTATCCGTAATCCTCTGGGCTGCCTGCTGCCTGTTTTATCCAAATTAGGTCAAGATTGCACAACACCACTAGACCAGTTATACCTTAAGCCGAAT
7_R2_001.fastq	SX4Et8	HMS-Beagle#LTR/Gypsy	Downstream	ATAAATTGCAATAAACGGTCGCTTGCGATCTTCAAAATCAAATCGATAACTGTAATTATTAACTTGTATCCGTAATCCTCTGGGCTGCCTGCTGCCTGTTTTATCCAAATTAGGTCAAGCTTGCACAACACCACTAGACCAGCTATACCT
7_R2_001.fastq	SX4Et8	HMS-Beagle#LTR/Gypsy	Downstream	ATAAATTGCAATAAACGGTCGCTTGCGATCTTCAAAATCAAATCGATAACTGTAATTATTAACTTGTATCCGTAATCCTCTGGGCTGCCTGCTGCCTGTTTTATCCAAATTAGGTCAAGATTGCACAACACCACTAGACCAGTTATACCT
8_R1_001.fastq	SX4Et8	HMS-Beagle#LTR/Gypsy	Downstream	TGATAAATTGCAATAAACGGTCGCTTGCGATCTTCAAAATCAAATCGATAACTGTAATTATTAACTTGTATCCGTAATCCTCTGGGCTGCCTGCTGCCTGTTTTATCCAAATTAGGTCAAGATTGCACAACACCACTAGACCAGTTATAC
8_R1_001.fastq	SX4Et8	HMS-Beagle#LTR/Gypsy	Downstream	ATAAATTGCAATAAACGGTCGCTTGCGATCTTCAAAATCAAATCGATAACTGTAATTATTAACTTGTATCCGTAATCCTCTGGGCTGCCTGCTGCCTGTTTTATCCAAATTAGGTCAAGATTGCACAACACCACTAGACCAGTTATACCT
1_R1_001.fastq	SX4Et8	HMS-Beagle#LTR/Gypsy	Upstream	GTCTAAATGCCCAAAAGCGACACAGTGGGGCCTACTATCGAGATAGGGTGCCGCCGAGTGGGCTTATGGCAGATAAAGAATGTGGTATATGGAATATGTAAGTTATTGCCCTGCAATTGATTCTCTAACATCTTGTGGTTCCACATAGTC
1_R1_001.fastq	SX4Et8	HMS-Beagle#LTR/Gypsy	Upstream	GTCTAAATGCCCAAAAGCGACACAGTGGGGCCTACTATCGAGATAGGGTGCCGCCGAGTGGGCTTATGGCAGATAAAGAATGTGGTATATGGAATATGTAAGTTATTGCCCTGCAATTGATTCTCTAACATCTTGTGGTTCCACATAGTC
1_R2_001.fastq	SX4Et8	HMS-Beagle#LTR/Gypsy	Upstream	GCAGTACAGAGAGACCTGGTCTAAATGCCCAAAAGCGACACAGTGGGGCCTACTATCGAGATAGGGTGCCGCCGAGTGGGCTTATGGCAGATAAAGAATGTGGTATATGGAATATGTAAGTTATTGCCCTGCAATTGATTCTCTAACATC
1_R2_001.fastq	SX4Et8	HMS-Beagle#LTR/Gypsy	Upstream	AAGCGACACAGTGGGGCCTACTATCGAGATAGGGTGCCGCCGAGTGGGCTTATGGCAGATAAAGAATGTGGTATATGGAATATGTAAGTTATTGCCCTGCAATTGATTCTCTAACATCTTGTGGTTCCACATAGTCTCCGCTGCCATCAA
1_R2_001.fastq	SX4Et8	HMS-Beagle#LTR/Gypsy	Upstream	TCGCAGTACAGAGAGACCTGGTCTAGATGCCCAAAAGCGACACAGTGGGGCCTACTATCGAGATAGGGTGCCGCCGAGTGGGCTTATGGCAGATAAAGAATGTGGTATATGGAATATGTAAGTTATTGCCCTGCAATTGATTCTCTAACA
1_R2_001.fastq	SX4Et8	HMS-Beagle#LTR/Gypsy	Upstream	TCGCAGTACAGAGAGACCTGGTCTAAATGCCCAAAAGCGACACAGTGGGGCCTACTATCGAGATAGGGTGCCGCCGAGTGGGCTTATGGCAGATAAAGAATGTGGTATATGGAATATGTAAGTTATTGCCCTGCAATTGATTCTCTAACA
1_R2_001.fastq	SX4Et8	HMS-Beagle#LTR/Gypsy	Upstream	ACACAGTGGGGCCTACTATCGAGATAGGGTGCCGCCGAGTGGGCTTATGGCAGATAAAGAATGTGGTATATGGAATATGTAAGTTATTGCCCTGCAATTGATTCTCTAACATCTTGTGGTTCCACATAGTCTCCGCTGCCATCAACGCCA
1_R2_001.fastq	SX4Et8	HMS-Beagle#LTR/Gypsy	Upstream	ACACAGTGGGGCCTACTATCGAGATAGGGTGCCGCCGAGTGGGCTTATGGCAGATAAAGAATGTGGTATATGGAATATGTAAGTTATTGCCCTGCAATTGATTCTCTAACATCTTGTGGTTCCACATAGTCTCCGCTGCCATCAACGCCA
1_R2_001.fastq	SX4Et8	HMS-Beagle#LTR/Gypsy	Upstream	TCGCAGTACAGAGAGACCTGGTCTAAATGCCCAAAAGCGACACAGTGGGGCCTACTATCGAGATAGGGTGCCGCCGAGTGGGCTTATGGCAGATAAAGAATGTGGTATATGGAATATGTAAGTTATTGCCCTGCAATTGATTCTCTAACA
2_R1_001.fastq	SX4Et8	HMS-Beagle#LTR/Gypsy	Upstream	GCCCAAAAGCGACACAGTGGGGCCTACTATCGAGATAGGGTGCCGCCGAGTGGGCTTATGGCAGATAAAGAATGTGGTATATGGAATATGTAAGTTATTGCCCTGCAATTGATTCTCTAACATCTTGTGGTTCCACATAGTCTCCGCTGC
2_R1_001.fastq	SX4Et8	HMS-Beagle#LTR/Gypsy	Upstream	CGCAGTACAGAGAGACCTGGTCTAAATGCCCAAAAGCGACACAGTGGGGCCTACTATCGAGATAGGGTGCCGCCGAGTGGGCTTATGGCAGATAAAGAATGTGGTATATGGAATATGTAAGTTATTGCCCTGCAATTGATTCTCTAACAT
2_R1_001.fastq	SX4Et8	HMS-Beagle#LTR/Gypsy	Upstream	CGCAGTACAGAGAGACCTGGTCTAAATGCCCAAAAGCGACACAGTGGGGCCTACTATCGAGATAGGGTGCCGCCGAGTGGGCTTATGGCAGATAAAGAATGTGGTATATGGAATATGTAAGTTATTGCCCTGCAATTGATTCTCTAACAT
2_R1_001.fastq	SX4Et8	HMS-Beagle#LTR/Gypsy	Upstream	CGACACAGTGGGGCCTACTATCGAGATAGGGTGCCGCCGAGTGGGCTTATGGCAGATAAAGAATGTGGTATATGGAATATGTAAGTTATTGCCCTGCAATTGATTCTCTAACATCTTGTGGTTCCACATAGTCTCCGCTGCCATCAACGC
2_R2_001.fastq	SX4Et8	HMS-Beagle#LTR/Gypsy	Upstream	AGAGAGACCTGGTCTAAATGCCCAAAAGCGACACAGTGGGGCCTACTATCGAGATAGGGTGCCGCCGAGTGGGCTTATGGCAGATAAAGAATGTGGTATATGGAATATGTAAGTTATTGCCCTGCAATTGATTCTCTAACATCTTGTGGT
2_R2_001.fastq	SX4Et8	HMS-Beagle#LTR/Gypsy	Upstream	CGCAGTACAGAGAGACCTGGTCTAAATGCCCAAAAGCGACACAGTGGGGCCTACTATCGAGATAGGGTGCCGCCGAGTGGGCTTATGGCAGATAAAGAATGTGGTATATGGAATATGTAAGTTATTGCCCTGCAATTGATTCTCTAACAT
7_R1_001.fastq	SX4Et8	HMS-Beagle#LTR/Gypsy	Upstream	CCTGGTCTAAATGCCCAAAAGCGACACAGTGGGGCCTACTATCGAGATAGGGTGCCGCCGAGTGGGCTTATGGCAGATAAAGAATGTGGTATATGGAATATGTAAGTTATTGCCCTGCAATTGATTCTCTAACATCTTGTGGTTCCACAT
7_R1_001.fastq	SX4Et8	HMS-Beagle#LTR/Gypsy	Upstream	GTACAGAGAGACCTGGTCTAAATGCCCAAAAGCGACACAGTGGGGCCTACTATCGAGATAGGGTGCCGCCGAGTGGGCTTATGGCAGATAAAGAATGTGGTATATGGAATATGTAAGTTATTGCCCTGCAATTGATTCTCTAACATCTTG
7_R1_001.fastq	SX4Et8	HMS-Beagle#LTR/Gypsy	Upstream	CCTGGTCTAAATGCCCAAAAGCGACACAGTGGGGCCTACTATCGAGATAGGGTGCCGCCGAGTGGGCTTATGGCAGATAAAGAATGTGGTATATGGAATATGTAAGTTATTGCCCTGCAATTGATTCTCTAACATCTTGTGGTTCCACAT
7_R1_001.fastq	SX4Et8	HMS-Beagle#LTR/Gypsy	Upstream	GTACAGAGAGACCTGGTCTAAATGCCCAAAAGCGACACAGTGGGGCCTACTATCGAGATAGGGTGCCGCCGAGTGGGCTTATGGCAGATAAAGAATGTGGTATATGGAATATGTAAGTTATTGCCCTGCAATTGATTCTCTAACATCTTG
7_R1_001.fastq	SX4Et8	HMS-Beagle#LTR/Gypsy	Upstream	GTACAGAGAGACCTGGTCTAAATGCCCAAAAGCGACACAGTGGGGCCTACTATCGAGATAGGGTGCCGCCGAGTGGGCTTATGGCAGATAAAGAATGTGGTATATGGAATATGTAAGTTATTGCCCTGCAATTGATTCTCTAACATCTTG
7_R1_001.fastq	SX4Et8	HMS-Beagle#LTR/Gypsy	Upstream	GTACAGAGAGACCTGGTCTAAATGCCCAAAAGCGACACAGTGGGGCCTACTATCGAGATAGGGTGCCGCCGAGTGGGCTTATGGCAGATAAAGAATGTGGTATATGGAATATGTAAGTTATTGCCCTGCAATTGATTCTCTAACATCTTG
7_R2_001.fastq	SX4Et8	HMS-Beagle#LTR/Gypsy	Upstream	CGCAGTACAGAGAGACCTGGTCTAAATGCCCAAAAGCGACACAGTGGGGCCTACTATCGAGATAGGGTGCCGCCGAGTGGGCTTATGGCAGATAAAGAATGTGGTATATGGAATATGTAAGTTATTGCCCTGCAATTGATTCTCTAACAT
7_R2_001.fastq	SX4Et8	HMS-Beagle#LTR/Gypsy	Upstream	AGAGAGACCTGGTCTAAATGCCCAAAAGCGACACAGTGGGGCCTACTATCGAGATAGGGTGCCGCCGAGTGGGCTTATGGCAGATAAAGAATGTGGTATATGGAATATGTAAGTTATTGCCCTGCAATTGATTCTCTAACATCTTGTGGT
7_R2_001.fastq	SX4Et8	HMS-Beagle#LTR/Gypsy	Upstream	AGAGAGGCGTGGTCTAAATGCCCAAAAGCGACACAGTGGGGCCTACTATCGAGATAGGGTGCCGCCGAGTGGGCTTATGGCAGATAAAGAATGTGGTATATGGAATATGTAAGTTATTGCCCTGCAATTGATTCTCTAACATCTTGTGGT
7_R2_001.fastq	SX4Et8	HMS-Beagle#LTR/Gypsy	Upstream	ACAGAGAGACCTGGTCTAAATGCCCAAAAGCGACACAGTGGGGCCTACTATCGAGATAGGGTGCCGCCGAGTGGGCTTATGGCAGATAAAGAATGTGGTATATGGAATATGTAAGTTATTGCCCTGCAATTGATTCTCTAACATCTTGTG
8_R1_001.fastq	SX4Et8	HMS-Beagle#LTR/Gypsy	Upstream	TGGTCTAAATGCCCAAAAGCGACACAGTGGGGCCTACTATCGAGATAGGGTGCCGCCGAGTGGGCTTATGGCAGATAAAGAATGTGGTATATGGAATATGTAAGTTATTGCCCTGCAATTGATTCTCTAACATCTTGTGGTTCCACATAG
8_R1_001.fastq	SX4Et8	HMS-Beagle#LTR/Gypsy	Upstream	GGTCTAAATGCCCAAAAGCGACACAGTGGGGCCTACTATCGAGATAGGGTGCCGCCGAGTGGGCTTATGGCAGATAAAGAATGTGGTATATGGAATATGTAAGTTATTGCCCTGCAATTGATTCTCTAACATCTTGTGGTTCCACATAGT
8_R1_001.fastq	SX4Et8	HMS-Beagle#LTR/Gypsy	Upstream	GCAGTACAGAGAGACCTGGTCTAAATGCCCAAAAGCGACACAGTGGGGCCTACTATCGAGATAGGGTGCCGCCGAGTGGGCTTATGGCAGATAAAGAATGTGGTATATGGAATATGTAAGTTATTGCCCTGCAATTGATTCTCTAACACC
8_R1_001.fastq	SX4Et8	HMS-Beagle#LTR/Gypsy	Upstream	TGGTCTAAATGCCCAAAAGCGACACAGTGGGGCCTACTATCGAGATAGGGTGCCGCCGAGTGGGCTTATGGCAGATAAAGAATGTGGTATATGGAATATGTAAGTTATTGCCCTGCAATTGATTCTCTAACATCTTGTGGTTCCACATAG
8_R1_001.fastq	SX4Et8	HMS-Beagle#LTR/Gypsy	Upstream	TGGTCTAAATGCCCAAAAGCGACACAGTGGGGCCTACTATCGAGATAGGGTGCCGCCGAGTGGGCTTATGGCAGATAAAGAATGTGGTATATGGAATATGTAAGTTATTGCCCTGCAATTGATTCTCTAACATCTTGTGGTTCCACATAG
8_R1_001.fastq	SX4Et8	HMS-Beagle#LTR/Gypsy	Upstream	CCTGGTCTAAATGCCCAAAAGCGACACAGTGGGGCCTACTATCGAGATAGGGTGCCGCCGAGTGGGCTTATGGCAGATAAAGAATGTGGTATATGGAATATGTAAGTTATTGCCCTGCAATTGATTCTCTAACATCTTGTGGTTCCACAT
8_R2_001.fastq	SX4Et8	HMS-Beagle#LTR/Gypsy	Upstream	GTACAGAGAGACCTGGTCTAAATGCCCAAAAGCGACACAGTGGGGCCTACTATCGAGATAGGGTGCCGCCGAGTGGGCTTATGGCAGATAAAGAATGTGGTATATGGAATATGTAAGTTATTGCCCTGCAATTGATTCTCTAACATCTTG
8_R2_001.fastq	SX4Et8	HMS-Beagle#LTR/Gypsy	Upstream	CCTGGTCTAAATGCCCAAAAGCGACACAGTGGGGCCTACTATCGAGATAGGGTGCCGCCGAGTGGGCTTATGGCAGATAAAGAATGTGGTATATGGAATATGTAAGTTATTGCCCTGCAATTGATTCTCTAACATCTTGTGGTTCCACAT
8_R2_001.fastq	SX4Et8	HMS-Beagle#LTR/Gypsy	Upstream	GGTCTAAATGCCCAAAAGCGACACAGTGGGGCCTACTATCGAGATAGGGTGCCGCCGAGTGGGCTTATGGCAGATAAAGAATGTGGTATATGGAATATGTAAGTTATTGCCCTGCAATTGATTCTCTAACATCTTGTGGTTCCACATAGT
